# Defining early human developmental identity: A curated, cross-platform marker framework

**DOI:** 10.64898/2026.03.26.714482

**Authors:** Jochen Dobner, Alessandro Prigione, Andrea Rossi

## Abstract

Early human development involves dynamic transitions in cell identity, including transient transcriptional modulation and stable lineage commitment. Distinguishing these types of gene expression changes is challenging and can be further exacerbated by genetic and experimental heterogeneity in the context of human pluripotent stem cell (hPSC) research. To address this challenge and help uncover transcriptional changes indicative of true developmental state, we establish a curated, cross-platform marker framework for robust identification of pluripotency and early germ-layer identity. Starting from an unbiased RNA-seq discovery set, we systematically validate candidate markers across qPCR, bulk and single-cell RNA sequencing, and quantitative proteomics platforms, yielding a refined panel of 67 markers (20 for the undifferentiated state, 17 for endoderm, 15 for ectoderm, and 15 for mesoderm). We show that this framework reliably identifies early developmental states across heterogeneous datasets, generalizes to in vivo human embryo cell types, and preserves lineage identity despite substantial transcriptional variability. Furthermore, we demonstrate concordant protein-level expression for a subset of markers, supported by deep proteomic profiling of the reference line KOLF2.1J. To enable broad application, we introduce DeepDiff, a web-based resource integrating the validated markers, allowing automated fate classification in a user-friendly interface. Together, this work provides a standardized framework for defining early human developmental identity and disentangling lineage commitment from context-dependent modulation.
