## Supplementary material for "Defining early human developmental identity: A curated, cross-platform marker framework": Table S2

### Sheet: Sheet1
gene	gene_set	p.value	method	sig
FEZF1	Ectoderm	0.044706	Welch Two Sample t-test	*
LRP2	Ectoderm	1.61085e-06	Welch Two Sample t-test	***
IDO1	Undifferentiated	2.49317e-06	Welch Two Sample t-test	***
VASH2	Undifferentiated	1.34009e-06	Welch Two Sample t-test	***
BAMBI	Mesoderm	6.15599e-05	Welch Two Sample t-test	***
CRIP2	Mesoderm	8.85867e-06	Welch Two Sample t-test	***
LEFTY	Endoderm	3.06335e-05	Welch Two Sample t-test	***
NCR1	Endoderm	0.07696	Welch Two Sample t-test	n.s.
CTHRC1	Mesoderm	0.00639205	Welch Two Sample t-test	**
RAB17	Endoderm	0.00319346	Welch Two Sample t-test	**
BLBP	Ectoderm	1.56394e-06	Welch Two Sample t-test	***
ZFP42	Undifferentiated	0.00120105	Welch Two Sample t-test	**
ACSM4	Endoderm	0.000648628	Welch Two Sample t-test	***
FOXA2	Endoderm	1.00486e-05	Welch Two Sample t-test	***
APCDD1	Mesoderm	0.0327552	Welch Two Sample t-test	*
PRND	Mesoderm	0.073743	Welch Two Sample t-test	n.s.
ATP1A2	Ectoderm	0.0309287	Welch Two Sample t-test	*
MT1F	Ectoderm	0.300886	Welch Two Sample t-test	n.s.
CAMKV	Undifferentiated	0.00192703	Welch Two Sample t-test	**
CUZD1	Undifferentiated	0.0013062	Welch Two Sample t-test	**
CCDC141	Endoderm	0.025197	Welch Two Sample t-test	*
CYP26A1	Endoderm	0.00199892	Welch Two Sample t-test	**
CCL26	Undifferentiated	0.00121186	Welch Two Sample t-test	**
POLR3G	Undifferentiated	0.000668787	Welch Two Sample t-test	***
CD70	Endoderm	0.847422	Welch Two Sample t-test	n.s.
S100A14	Endoderm	0.00101124	Welch Two Sample t-test	**
DDR2	Mesoderm	0.000591592	Welch Two Sample t-test	***
HAND2	Mesoderm	0.148973	Welch Two Sample t-test	n.s.
FGF19	Undifferentiated	0.000695518	Welch Two Sample t-test	***
KLKB1	Undifferentiated	0.0204981	Welch Two Sample t-test	*
GIRK1	Endoderm	0.000527151	Welch Two Sample t-test	***
TRMT44	Endoderm	0.312815	Welch Two Sample t-test	n.s.
GLB1L3	Undifferentiated	0.0028692	Welch Two Sample t-test	**
PDPN	Undifferentiated	2.29364e-06	Welch Two Sample t-test	***
HE4	Endoderm	0.00188301	Welch Two Sample t-test	**
HHLA1	Undifferentiated	0.0195443	Welch Two Sample t-test	*
HOXC9	Mesoderm	5.79246e-06	Welch Two Sample t-test	***
RCAN1	Mesoderm	0.293145	Welch Two Sample t-test	n.s.
HPSE2	Ectoderm	5.42067e-05	Welch Two Sample t-test	***
MAP2	Ectoderm	0.00513611	Welch Two Sample t-test	**
LCK	Undifferentiated	0.00327954	Welch Two Sample t-test	**
TRIML2	Undifferentiated	0.000543635	Welch Two Sample t-test	***
MT1X	Undifferentiated	0.0475412	Welch Two Sample t-test	*
SCGB3A2	Undifferentiated	0.0125827	Welch Two Sample t-test	*
PRRX1	Mesoderm	5.48209e-08	Welch Two Sample t-test	***
TEK	Mesoderm	0.00779059	Welch Two Sample t-test	**
PTN	Ectoderm	1.58558e-05	Welch Two Sample t-test	***
RHOH	Ectoderm	0.940973	Welch Two Sample t-test	n.s.
RORB	Ectoderm	0.020571	Welch Two Sample t-test	*
SHE	Mesoderm	0.0153216	Welch Two Sample t-test	*
SIX3	Ectoderm	0.158244	Welch Two Sample t-test	n.s.
SMOC1	Ectoderm	0.000881178	Welch Two Sample t-test	***
SLIT3	Mesoderm	0.588815	Welch Two Sample t-test	n.s.
TWIST	Mesoderm	0.0019265	Welch Two Sample t-test	**
SRGAP3	Ectoderm	0.000146049	Welch Two Sample t-test	***
PRDM14	Undifferentiated	0.0017723	Welch Two Sample t-test	**
NNAT	Ectoderm	0.0153849	Welch Two Sample t-test	*
APOA2	Endoderm	5.63955e-05	Welch Two Sample t-test	***
STC1	Endoderm	0.0447568	Welch Two Sample t-test	*
FGF17	Endoderm	0.000189713	Welch Two Sample t-test	***
CCKBR	Endoderm	0.000185202	Welch Two Sample t-test	***
CST1	Endoderm	1.9132e-05	Welch Two Sample t-test	***
TNFSF10	Mesoderm	0.0510872	Welch Two Sample t-test	n.s.
HOXD10	Mesoderm	0.00955359	Welch Two Sample t-test	**
SLC18A1	Mesoderm	0.26053	Welch Two Sample t-test	n.s.
MMRN2	Mesoderm	0.00701521	Welch Two Sample t-test	**
IRS4	Ectoderm	1.49867e-10	Welch Two Sample t-test	***
POU5F1	Undifferentiated	2.7638e-15	Welch Two Sample t-test	***
